# Serum metabolome profiling in patients with mild cognitive impairment reveals sex differences in lipid metabolism

**DOI:** 10.1101/2024.11.11.623108

**Authors:** Rocio Diaz Escarcega, Vijay Kumar M. J., Vasilia E. Kyriakopoulos, Guadalupe J. Ortiz, Aaron M. Gusdon, Huihui Fan, Pedram Peesh, Maria P. Blasco Conesa, Gabriela Delevati Colpo, Hilda W. Ahnstedt, Lucy Couture, Stella H. Kim, Miriam Hinojosa, Christine M. Farrell, Sean P. Marrelli, Akihiko Urayama, Bhanu P. Ganesh, Paul E. Schulz, Louise D. McCullough, Andrey S. Tsvetkov

## Abstract

Alzheimer’s disease (AD) affects more women than men. Although women live longer than men, it is not longevity alone, but other factors, including metabolic changes, that contribute to the higher risk of AD in women. Metabolic pathways have been implicated in AD progression, but studies to date examined targeted pathways, leaving many metabolites unmeasured. Sex is often a neglected biological variable, and most metabolomic studies were not designed to investigate sex differences in metabolomic profiles. Here, we performed untargeted metabolomic profiling of sera from male and female patients with mild cognitive impairment (MCI), a common precursor to AD, and matched controls. We discovered significant metabolic changes in individuals with MCI, and found several pathways that were strongly associated with sex. Peptide energy metabolism demonstrated sexual dimorphism. Lipid pathways exhibited the strongest differences between female and male MCI patients, including specific phosphatidylcholine lipids, lysophospholipids, long-chain fatty acids, and monoacylglycerols. 1-palmitoleoyl glycerol and 1-arachidonoyl glycerol were higher in female MCI subjects than in male MCI subjects with no differences between control males and females. Conversely, specific dicarboxylic fatty acids were lower in female MCI subjects than male MCI subjects. In cultured astrocytes, 1-arachidonoyl glycerol promoted phosphorylation of the transcriptional regulator sphingosine kinase 2, which was inhibited by the transient receptor potential vanilloid 1 receptor antagonists, as well as chromatin remodelling. Overall, we identified novel sex-specific metabolites in MCI patients that could serve as biomarkers of MCI in both sexes, help further define AD etiology, and reveal new potential prevention strategies for AD.

**Highlights:**

▪ Individuals with MCI experience significant metabolic changes.
▪ Lipid pathways demonstrated the strongest sexual dimorphism in MCI.
▪ 1-monoacylglycerols showed a robust sex association, being higher in MCI females.
▪ Sex-specific metabolites may be MCI biomarkers in each sex.
