## Supplementary material for "Serum metabolome profiling in patients with mild cognitive impairment reveals sex differences in lipid metabolism": Supp data 3

### Sheet: ApoE and metabolites_pval_HF_20
CHEMICAL_NAME	HMDB	SUPER_PATHWAY	SUB_PATHWAY	MCI.4.4.vs.3.3.pval	MCI.3.4.vs.3.3.pval	MCI.4.4.vs.3.4.pval	MCI_Female.4.4.vs.3.3.pval	MCI_Male.3.4.vs.3.3.pval
arachidonate (20:4n6)	HMDB0001043	Lipid	Long Chain Polyunsaturated Fatty Acid (n3 and n6)	0.0908417	0.91769	0.14571	0.930736	0.937229
palmitate (16:0)	HMDB0000220	Lipid	Long Chain Saturated Fatty Acid	0.351062	0.28162	0.0831391	0.930736	0.24026
1-palmitoyl-2-linoleoyl-GPC (16:0/18:2)	HMDB0007973	Lipid	Phosphatidylcholine (PC)	0.599878	0.511562	0.828557	0.792208	0.818182
1-palmitoyl-2-oleoyl-GPC (16:0/18:1)	HMDB0007972	Lipid	Phosphatidylcholine (PC)	0.967849	0.756444	0.633438	0.536797	0.818182
azelate (C9-DC)	HMDB0000784	Lipid	Fatty Acid, Dicarboxylate	1	0.217234	0.167567	1	0.422527
suberate (C8-DC)	HMDB0000893	Lipid	Fatty Acid, Dicarboxylate	0.868773	0.15767	0.0494239	0.536797	0.24026
pimelate (C7-DC)	HMDB0000857	Lipid	Fatty Acid, Dicarboxylate	0.641408	0.114874	0.464423	0.76521	0.103095
1,2-dipalmitoyl-GPC (16:0/16:0)	HMDB0000564	Lipid	Phosphatidylcholine (PC)	0.17737	0.197116	0.0831391	0.662338	0.179654
1-myristoyl-2-palmitoyl-GPC (14:0/16:0)	HMDB0007869	Lipid	Phosphatidylcholine (PC)	0.492022	0.972539	0.572604	0.536797	0.699134
2-linoleoylglycerol (18:2)	HMDB0011538	Lipid	Monoacylglycerol	0.492022	0.60473	0.572604	0.792208	0.937229
docosapentaenoate (n3 DPA; 22:5n3)	HMDB0006528,HMDB0001976	Lipid	Long Chain Polyunsaturated Fatty Acid (n3 and n6)	0.17737	0.314372	0.0831391	0.792208	0.393939
sebacate (C10-DC)	HMDB0000792	Lipid	Fatty Acid, Dicarboxylate	0.599878	0.0316786	0.0454776	0.930736	0.0649351
1-oleoyl-GPC (18:1)	HMDB0002815	Lipid	Lysophospholipid	0.967849	0.314372	0.274281	1	0.484848
10-heptadecenoate (17:1n7)	HMDB0060038	Lipid	Long Chain Monounsaturated Fatty Acid	0.395041	0.132118	0.0675991	1	0.179654
1-arachidonylglycerol (20:4)	HMDB11578	Lipid	Monoacylglycerol	0.492022	0.704504	0.315417	0.930736	0.179654
1-linolenoylglycerol (18:3)	HMDB0011569	Lipid	Monoacylglycerol	0.759962	0.236566	0.0775998	0.190841	0.266554
1-docosahexaenoylglycerol (22:6)	HMDB0011587	Lipid	Monoacylglycerol	0.151756	0.972539	0.236985	1	0.588745
1-palmitoleoyl-GPC (16:1)*	HMDB0010383	Lipid	Lysophospholipid	0.272287	0.91769	0.408245	0.428571	0.818182
2-palmitoyl-GPC (16:0)*	HMDB0061702	Lipid	Lysophospholipid	0.657405	0.809405	0.828557	0.428571	1
undecanedioate (C11-DC)	HMDB0000888	Lipid	Fatty Acid, Dicarboxylate	0.737264	0.114874	0.11729	0.842187	0.172733
1-myristoylglycerol (14:0)	HMDB0011561	Lipid	Monoacylglycerol	0.189347	0.50072	0.0210105	0.292263	0.468042
dihomo-linolenate (20:3n3 or n6)	HMDB0002925	Lipid	Long Chain Polyunsaturated Fatty Acid (n3 and n6)	0.0908417	0.863267	0.172814	0.930736	0.937229
2-stearoyl-GPE (18:0)*	HMDB0011129	Lipid	Lysophospholipid	0.840385	0.863267	0.633438	0.177489	0.937229
1-arachidonoyl-GPA (20:4)	HMDB0062312	Lipid	Lysophospholipid	0.0259321	0.0610009	0.828557	0.329004	0.179654
1-dihomo-linolenylglycerol (20:3)	HMDB0011577	Lipid	Monoacylglycerol	0.272287	0.653903	0.572604	0.930736	0.699134
1-stearoyl-2-oleoyl-GPC (18:0/18:1)	HMDB0008038	Lipid	Phosphatidylcholine (PC)	0.840385	0.809405	0.965401	0.662338	0.937229
1-palmitoyl-2-stearoyl-GPC (16:0/18:0)	HMDB0007970	Lipid	Phosphatidylcholine (PC)	0.903892	0.467855	0.514786	0.329004	0.699134
1-palmitoleoylglycerol (16:1)*	HMDB0011565	Lipid	Monoacylglycerol	0.649579	0.243741	0.23009	0.536797	0.683635
1-stearoyl-2-linoleoyl-GPC (18:0/18:2)*	HMDB0008039	Lipid	Phosphatidylcholine (PC)	0.967849	0.91769	1	0.662338	0.937229
1-palmitoyl-2-palmitoleoyl-GPC (16:0/16:1)*	HMDB0007969	Lipid	Phosphatidylcholine (PC)	0.237543	0.809405	0.572604	0.246753	1
1-palmitoleoyl-2-linolenoyl-GPC (16:1/18:3)*	HMDB0008008	Lipid	Phosphatidylcholine (PC)	0.93316	0.32263	0.421495	0.310863	0.253861
