## Supplementary material for "Serum metabolome profiling in patients with mild cognitive impairment reveals sex differences in lipid metabolism": Supp data 4

Variable	Term	Beta	StandardError	t	P	OR	ORlower	ORupper	formula	featureID	CHEM_ID	LIB_ID	COMP_ID	CHRO_LIB_ENTRY_ID	SUPER_PATHWAY	SUB_PATHWAY	PATHWAY_SORTORDER	TYPE	INCHIKEY	SMILES	CHEMICAL_NAME	PLOT_NAME	CAS	CHEMSPIDER	HMDB	KEGG	PUBCHEM	PLATFORM	yes
X100010924	MMSE	-0.110691365	0.034891223	-3.172470173	0.003749078	0.895215001	0.836041601	0.95857658	[*] ~ MMSE	X100010924	100010924	402	54957	208042	Lipid	Diacylglycerol	2932	NAMED	YJEMDFYSDGNQNM-KUKVZOPTSA-N	CCCCCCCCCCCCCCCC(OCC(OC(CCC/C=C/C/C=C/C/C=C/C/C=C/CCCCC)=O)CO)=O	palmitoyl-arachidonoyl-glycerol (16:0/20:4) [1]*	palmitoyl-arachidonoyl-glycerol (16:0/20:4) [1]*	NA	NA	HMDB0007112	NA	9543736	Pos Late	NA
X100001435	MMSE	-0.163452365	0.051900089	-3.149365794	0.003971587	0.84920695	0.767071954	0.940136633	[*] ~ MMSE	X100001435	100001435	209	34393	126910	Lipid	Monoacylglycerol	2876	NAMED	XQBHBEXBUZDCRY-QNEBEIHSSA-N	O=C(OCC(O)CO)CCCC\C=C/C\C=C/C\C=C/CCCCC	1-linolenoylglycerol (18:3)	1-linolenoylglycerol (18:3)	124151-74-2	21403134	HMDB0011569	NA	53480978	Neg	1
X100001026	MMSE	-0.103848793	0.037730949	-2.752350424	0.010445281	0.901361579	0.83710975	0.970545017	[*] ~ MMSE	X100001026	100001026	305	27719	152158	Carbohydrate	Fructose, Mannose and Galactose Metabolism	1390	NAMED	RGHNJXZEOKUKBD-MGCNEYSASA-N	O[C@H]([C@H]([C@H]([C@@H](CO)O)O)O)C(O)=O	galactonate	galactonate	299-28-5	114198	HMDB0000565	C00880,C15930	12,310,779,128,869	Polar	NA
X1111	MMSE	-0.059167827	0.021848206	-2.708132045	0.011597088	0.942548571	0.903039012	0.983786743	[*] ~ MMSE	X1111	1111	209	1567	124579	Amino Acid	Tyrosine Metabolism	207	NAMED	CGQCWMIAEPEHNQ-UHFFFAOYSA-N	OC(C(O)=O)C1=CC=C(O)C(OC)=C1	vanillylmandelate (VMA)	vanillylmandelate (VMA)	55-10-7	1207	HMDB0000291	C05584	1245	Neg	NA
X100010925	MMSE	-0.083764765	0.03321206	-2.522118899	0.017868265	0.919647564	0.861690426	0.981502888	[*] ~ MMSE	X100010925	100010925	402	54958	208043	Lipid	Diacylglycerol	2933	NAMED	YJEMDFYSDGNQNM-KUKVZOPTSA-N	CCCCCCCCCCCCCCCC(OCC(CO)OC(CCC/C=C/C/C=C/C/C=C/C/C=C/CCCCC)=O)=O	palmitoyl-arachidonoyl-glycerol (16:0/20:4) [2]*	palmitoyl-arachidonoyl-glycerol (16:0/20:4) [2]*	NA	NA	HMDB0007112	NA	9543736	Pos Late	NA
X100000776	MMSE	-0.027909555	0.011185658	-2.495119587	0.019004439	0.972476318	0.951388252	0.994031813	[*] ~ MMSE	X100000776	100000776	402	44681	159624	Lipid	Fatty Acid Metabolism (Acyl Carnitine, Long Chain Saturated)	1882	NAMED	XOMRRQXKHMYMOC-UHFFFAOYSA-N	[O-]C(CC(OC(CCCCCCCCCCCCCCC)=O)C[N+](C)(C)C)=O	palmitoylcarnitine (C16)	palmitoylcarnitine (C16)	6865-14-1	448	HMDB0000222	C02990	461	Pos Late	NA
X100021991	MMSE	-0.050982588	0.020783785	-2.452998232	0.020910759	0.950295217	0.912362347	0.989805205	[*] ~ MMSE	X100021991	100021991	400	64394	237478	Lipid	Fatty Acid Metabolism (Acyl Carnitine, Hydroxy)	1943	NAMED	RCXSFDNDEVSQNG-UHFFFAOYSA-N	[O-]C(CC(OC(C(O)CCCCCC)=O)C[N+](C)(C)C)=O	3-hydroxyoctanoylcarnitine (2)	3-hydroxyoctanoylcarnitine (2)	NA	NA	NA	NA	NA	Pos Early	NA
X100001433	MMSE	-0.096580968	0.040320832	-2.395311911	0.023807474	0.907936381	0.838946496	0.982599576	[*] ~ MMSE	X100001433	100001433	209	34397	126918	Lipid	Monoacylglycerol	2881	NAMED	DCPCOKIYJYGMDN-DOFZRALJSA-N	O=C(CCC/C=C\C/C=C\C/C=C\C/C=C\CCCCC)OCC(O)CO	1-arachidonylglycerol (20:4)	1-arachidonylglycerol (20:4)	35474-99-8	4445452	HMDB11578	C13857	160,199,805,282,281	Neg	1
X100010922	MMSE	-0.070705279	0.029892003	-2.365357726	0.02545255	0.931736454	0.878716879	0.987955097	[*] ~ MMSE	X100010922	100010922	402	54955	208040	Lipid	Diacylglycerol	2960	NAMED	KRECEGQUDDMNAQ-MYBRWWDOSA-N	OC[C@](OC(CCC/C=C\C/C=C\C/C=C\C/C=C\CCCCC)=O)(COC(CCCCCCC/C=C\C/C=C\CCCCC)=O)[H]	linoleoyl-arachidonoyl-glycerol (18:2/20:4) [1]*	linoleoyl-arachidonoyl-glycerol (18:2/20:4) [1]*	NA	NA	HMDB0007257	NA	9543796	Pos Late	NA
X100010917	MMSE	-0.07636596	0.03252115	-2.348193738	0.026441366	0.926477091	0.869265878	0.987453692	[*] ~ MMSE	X100010917	100010917	402	54942	208027	Lipid	Diacylglycerol	2924	NAMED	YEJYLHKQOBOSCP-OZKTZCCCSA-N	CCCCCCCC/C=C\CCCCCCCC(O[C@@H](CO)COC(CCCCCCCCCCCCCCC)=O)=O	palmitoyl-oleoyl-glycerol (16:0/18:1) [2]*	palmitoyl-oleoyl-glycerol (16:0/18:1) [2]*	NA	NA	HMDB0007102	C13861	5282283	Pos Late	NA
X100010916	MMSE	-0.075182974	0.032162453	-2.337600717	0.02706899	0.927573749	0.870906875	0.987927738	[*] ~ MMSE	X100010916	100010916	402	54943	208028	Lipid	Diacylglycerol	2923	NAMED	YEJYLHKQOBOSCP-OZKTZCCCSA-N	CCCCCCCC/C=C\CCCCCCCC(O[C@@H](CO)COC(CCCCCCCCCCCCCCC)=O)=O	palmitoyl-oleoyl-glycerol (16:0/18:1) [1]*	palmitoyl-oleoyl-glycerol (16:0/18:1) [1]*	NA	NA	HMDB0007102	C13861	5282283	Pos Late	NA
X100015962	MMSE	-0.045637212	0.019610981	-2.327125386	0.027702963	0.955388503	0.919363194	0.992825465	[*] ~ MMSE	X100015962	100015962	400	57687	213101	Amino Acid	Lysine Metabolism	140	NAMED	CDLVFVFTRQPQFU-UHFFFAOYSA-N	C[N+](C)(C)CCCCC([O-])=O	N,N,N-trimethyl-5-aminovalerate	N,N,N-trimethyl-5-aminovalerate	NA	34236878	NA	NA	14274897	Pos Early	NA
X100022015	MMSE	0.111795548	0.048276192	2.315749077	0.028406753	1.118284202	1.017324304	1.229263422	[*] ~ MMSE	X100022015	100022015	209	64415	237569	Partially Characterized Molecules	Partially Characterized Molecules	6475	NAMED	NA	NA	bilirubin degradation product, C16H18N2O5 (4)**	bilirubin degradation product, C16H18N2O5 (4)**	NA	NA	NA	NA	NA	Neg	NA
X100009028	MMSE	-0.047590892	0.020621463	-2.307832972	0.028906033	0.953523801	0.915753352	0.992852101	[*] ~ MMSE	X100009028	100009028	402	52604	165334	Lipid	Dihydroceramides	3028	NAMED	GCGTXOVNNFGTPQ-JHOUSYSJSA-N	[H][C@](NC(CCCCCCCCCCCCCCC)=O)(CO)[C@@](O)([H])CCCCCCCCCCCCCCC	N-palmitoyl-sphinganine (d18:0/16:0)	N-palmitoyl-sphinganine (d18:0/16:0)	5966-29-0	4446685	HMDB11760	NA	5283572	Pos Late	NA
X100020550	MMSE	0.121450107	0.052652824	2.306620956	0.028983177	1.129133028	1.018420063	1.251881657	[*] ~ MMSE	X100020550	100020550	209	63610	222934	Lipid	Secondary Bile Acid Metabolism	3504	NAMED	NNEIBJNHWVDJBA-WOSXBVGSSA-N	O[C@H]1C[C@]2([H])[C@@]3(C)CC[C@@H](OC4C(O)C(O)C(O)C(C(O)=O)O4)CC3CC[C@@]2([H])[C@]5([H])CC[C@H]([C@H](C)CCC(O)=O)[C@@]15C	deoxycholic acid glucuronide	deoxycholic acid glucuronide	NA	NA	NA	NA	NA	Neg	NA
X100001257	MMSE	-0.046864409	0.020398706	-2.29742067	0.029574896	0.954216772	0.916819065	0.993139959	[*] ~ MMSE	X100001257	100001257	400	33942	156040	Amino Acid	Alanine and Aspartate Metabolism	42	NAMED	HXFOXFJUNFFYMO-BYPYZUCNSA-N	OC([C@@H](NC(C)=O)CC(N)=O)=O	N-acetylasparagine	N-acetylasparagine	4033-40-3	90090	HMDB0006028	NA	99715	Pos Early	NA
X100001040	MMSE	-0.081202441	0.035633372	-2.278831264	0.03080407	0.92200702	0.859811099	0.988701991	[*] ~ MMSE	X100001040	100001040	209	27447	126071	Lipid	Monoacylglycerol	2875	NAMED	WECGLUPZRHILCT-HZJYTTRNSA-N	CCCCC/C=C\C/C=C\CCCCCCCC(OCC(O)CO)=O	1-linoleoylglycerol (18:2)	1-linoleoylglycerol (18:2)	2277-28-3	4446589	HMDB0011568	NA	5283469	Neg	NA
X100004046	MMSE	-0.070107439	0.030812986	-2.275256239	0.031045703	0.93229365	0.877656684	0.990331943	[*] ~ MMSE	X100004046	100004046	400	43488	157016	Amino Acid	Histidine Metabolism	88	NAMED	BKAYIFDRRZZKNF-VIFPVBQESA-N	OC([C@H](CC1=CN=CN1)NC(CCNC(C)=O)=O)=O	N-acetylcarnosine	N-acetylcarnosine	56353-15-2	8079136	HMDB0012881	NA	9903482	Pos Early	NA
X100021141	MMSE	-0.049158759	0.02174113	-2.26109492	0.032019822	0.952029974	0.912314418	0.993474458	[*] ~ MMSE	X100021141	100021141	402	63358	222426	Lipid	Fatty Acid Metabolism (Acyl Carnitine, Hydroxy)	1945	NAMED	VCRSQDIROUELAR-UHFFFAOYSA-N	OC(CCCCCCC)CC(OC(CC([O-])=O)C[N+](C)(C)C)=O	3-hydroxydecanoylcarnitine	3-hydroxydecanoylcarnitine	NA	59664325	HMDB0061636	NA	121454166	Pos Late	NA
X100000580	MMSE	-0.051524668	0.02352869	-2.189865579	0.037351295	0.949780221	0.906975308	0.994605321	[*] ~ MMSE	X100000580	100000580	209	20675	123293	Carbohydrate	Glycolysis, Gluconeogenesis, and Pyruvate Metabolism	1237	NAMED	MPCAJMNYNOGXPB-SLPGGIOYSA-N	O[C@@H]1[C@@H](CO)OC[C@H](O)[C@H]1O	1,5-anhydroglucitol (1,5-AG)	1,5-anhydroglucitol (1,5-AG)	154-58-5	NA	HMDB0002712	C07326	64960	Neg	NA
X100010926	MMSE	-0.163209492	0.074593195	-2.18799438	0.037501538	0.849413224	0.733880207	0.983134329	[*] ~ MMSE	X100010926	100010926	402	54963	208048	Lipid	Diacylglycerol	2952	NAMED	ZDBLXLQFRZTIIU-ZPNZQGKLSA-N	OC[C@](OC(CCCC/C=C/C/C=C\C/C=C\CCCCC)=O)(COC(CCCCCCC/C=C\C/C=C\CCCCC)=O)[H]	linoleoyl-linolenoyl-glycerol (18:2/18:3) [1]*	linoleoyl-linolenoyl-glycerol (18:2/18:3) [1]*	NA	NA	HMDB0007249	NA	14275409	Pos Late	NA
X100021728	MMSE	-0.06114813	0.027971141	-2.186114983	0.037652986	0.940683886	0.89050144	0.993694264	[*] ~ MMSE	X100021728	100021728	402	64389	237480	Lipid	Fatty Acid Metabolism (Acyl Carnitine, Medium Chain)	1874	NAMED	LNGSHJPPGDBEPT-VYAYZGMFSA-N	O=C(C[C@@]1([H])[C@@](C1)([H])CCC)OC(CC([O-])=O)C[N+](C)(C)C	cis-3,4-methyleneheptanoylcarnitine	cis-3,4-methyleneheptanoylcarnitine	NA	NA	NA	NA	NA	Pos Late	NA
X100001618	MMSE	-0.09589978	0.043911143	-2.183950904	0.037828054	0.908555067	0.833631319	0.990212689	[*] ~ MMSE	X100001618	100001618	209	35625	128233	Lipid	Monoacylglycerol	2867	NAMED	DCBSHORRWZKAKO-UHFFFAOYSA-N	O=C(CCCCCCCCCCCCC)OCC(O)CO	1-myristoylglycerol (14:0)	1-myristoylglycerol (14:0)	75685-84-6	71382	HMDB0011561	C01885	10957631	Neg	1
X100010936	MMSE	-0.05446022	0.025130681	-2.167080951	0.039218043	0.946996179	0.901481778	0.994808532	[*] ~ MMSE	X100010936	100010936	402	54960	208045	Lipid	Diacylglycerol	2958	NAMED	LWXLWRXRJKMNLM-XBUMEPTLSA-N	CCCCCCCC/C=C/CCCCCCCC(OCC(OC(CCC/C=C/C/C=C/C/C=C/C/C=C/CCCCC)=O)CO)=O	oleoyl-arachidonoyl-glycerol (18:1/20:4) [1]*	oleoyl-arachidonoyl-glycerol (18:1/20:4) [1]*	NA	NA	HMDB0007228	NA	9543786	Pos Late	NA
X100021131	MMSE	-0.045735034	0.021152336	-2.16217408	0.039630852	0.95529505	0.91650033	0.995731918	[*] ~ MMSE	X100021131	100021131	402	63613	222938	Lipid	Fatty Acid Metabolism (Acyl Carnitine, Monounsaturated)	1899	NAMED	FVOVZEONZTWNTC-OUKQBFOZSA-N	CCCCCCCC/C=C/C(OC(CC([O-])=O)C[N+](C)(C)C)=O	undecenoylcarnitine (C11:1)	undecenoylcarnitine (C11:1)	NA	NA	NA	NA	NA	Pos Late	NA
X144	MMSE	0.075780833	0.035253014	2.149627082	0.040704176	1.078726127	1.006708598	1.155895618	[*] ~ MMSE	X144	144	209	541	123169	Amino Acid	Phenylalanine Metabolism	164	NAMED	XQXPVVBIMDBYFF-UHFFFAOYSA-N	OC(CC1=CC=C(C=C1)O)=O	4-hydroxyphenylacetate	4-hydroxyphenylacetate	156-38-7	3881560	HMDB0000020	C00642	127	Neg	NA
X100019892	MMSE	-0.071469036	0.033277877	-2.147644112	0.040876168	0.931025106	0.872238419	0.993773867	[*] ~ MMSE	X100019892	100019892	209	61700	218003	Lipid	Fatty Acid, Monohydroxy	1991	NAMED	CPLYLXYEVLGWFJ-UHFFFAOYSA-N	CCCCCCCCCCCCCCCCCCC(O)C(O)=O	2-hydroxyarachidate*	2-hydroxyarachidate*	NA	4395406	NA	NA	5225199	Neg	NA
X100000774	MMSE	0.040838412	0.019238918	2.122697903	0.04309607	1.041683768	1.003135731	1.081713111	[*] ~ MMSE	X100000774	100000774	209	22130	124681	Amino Acid	Phenylalanine Metabolism	156	NAMED	VOXXWSYKYCBWHO-UHFFFAOYSA-N	OC(C(O)=O)CC1=CC=CC=C1	phenyllactate (PLA)	phenyllactate (PLA)	828-01-3	3715	HMDB0000779,HMDB0000563	C05607	3848	Neg	NA
X100001270	MMSE	-0.032376452	0.015285479	-2.11811826	0.043515099	0.968142054	0.939567665	0.997585456	[*] ~ MMSE	X100001270	100001270	402	33952	158596	Lipid	Fatty Acid Metabolism (Acyl Carnitine, Long Chain Saturated)	1880	NAMED	PSHXNVGSVNEJBD-UHFFFAOYSA-N	O=C(CCCCCCCCCCCCC)OC(CC([O-])=O)C[N+](C)(C)C	myristoylcarnitine (C14)	myristoylcarnitine (C14)	18822-89-4	4932274	HMDB0005066	NA	6426854	Pos Late	NA
X100001392	MMSE	-0.043235268	0.020538178	-2.105117012	0.044724558	0.957686051	0.919900877	0.997023261	[*] ~ MMSE	X100001392	100001392	402	34534	158670	Lipid	Fatty Acid Metabolism (Acyl Carnitine, Medium Chain)	1879	NAMED	FUJLYHJROOYKRA-UHFFFAOYSA-N	[O-]C(CC(C[N+](C)(C)C)OC(CCCCCCCCCCC)=O)=O	laurylcarnitine (C12)	laurylcarnitine (C12)	25518-54-1	8602997	HMDB000225	NA	168381	Pos Late	NA
X100015681	MMSE	-0.095670726	0.045601469	-2.097974647	0.045401652	0.908763199	0.831064423	0.993726274	[*] ~ MMSE	X100015681	100015681	402	57406	211055	Lipid	Diacylglycerol	2934	NAMED	IVRNQYIPGILFPZ-NKFLWTETSA-N	OCC(OC(CCC/C=C\C/C=C\C/C=C\C/C=C\CCCCC)=O)COC(CCCCCCC/C=C\CCCCCC)=O	palmitoleoyl-arachidonoyl-glycerol (16:1/20:4) [2]*	palmitoleoyl-arachidonoyl-glycerol (16:1/20:4) [2]*	NA	NA	NA	NA	NA	Pos Late	NA
X1528	MMSE	-0.050627298	0.024136978	-2.097499432	0.045447024	0.950632908	0.906707924	0.996685814	[*] ~ MMSE	X1528	1528	305	52450	165113	Lipid	Phosphatidylinositol (PI)	2554	NAMED	BSNJSZUDOMPYIR-DMDPBSJXSA-N	O=C(CCCCCCC/C=C\C/C=C\CCCCC)O[C@@H](COP(OC1C(O)C(O)C(O)C(O)C1O)(O)=O)COC(CCCCCCCCCCCCCCC)=O	1-palmitoyl-2-linoleoyl-GPI (16:0/18:2)	1-palmitoyl-2-linoleoyl-GPI (16:0/18:2)	NA	21403024	HMDB0009784	NA	46891795	Polar	NA
X100009052	MMSE	-0.111069515	0.052956276	-2.097381514	0.045458289	0.894876539	0.806652823	0.992749293	[*] ~ MMSE	X100009052	100009052	402	52633	165386	Lipid	Diacylglycerol	2925	NAMED	SVXWJFFKLMLOHO-YAIZGCQRSA-N	OC[C@]([H])(OC(CCCCCCC/C=C\C/C=C\CCCCC)=O)COC(CCCCCCCCCCCCCCC)=O	palmitoyl-linoleoyl-glycerol (16:0/18:2) [1]*	palmitoyl-linoleoyl-glycerol (16:0/18:2) [1]*	NA	7822645	HMDB0007103	NA	9543695	Pos Late	NA
X1518	MMSE	-0.026146336	0.012485545	-2.094128462	0.045770036	0.97419252	0.950642169	0.998326286	[*] ~ MMSE	X1518	1518	402	44877	164219	Lipid	Ceramides	3040	NAMED	YDNKGFDKKRUKPY-TURZORIXSA-N	OC[C@@H]([C@H](O)/C=C/CCCCCCCCCCCCC)NC(CCCCCCCCCCCCCCC)=O	N-palmitoyl-sphingosine (d18:1/16:0)	N-palmitoyl-sphingosine (d18:1/16:0)	24696-26-2	4446677	HMDB0004949	NA	5283564	Pos Late	NA
X100021990	MMSE	-0.04522006	0.021692791	-2.084566283	0.046697437	0.955787128	0.916001618	0.997300678	[*] ~ MMSE	X100021990	100021990	400	64393	237477	Lipid	Fatty Acid Metabolism (Acyl Carnitine, Hydroxy)	1942	NAMED	RCXSFDNDEVSQNG-UHFFFAOYSA-N	[O-]C(CC(OC(C(O)CCCCCC)=O)C[N+](C)(C)C)=O	3-hydroxyoctanoylcarnitine (1)	3-hydroxyoctanoylcarnitine (1)	NA	NA	NA	NA	NA	Pos Early	NA
X100001755	MMSE	0.12077434	0.058018081	2.081667282	0.046981881	1.128370256	1.007085979	1.264260908	[*] ~ MMSE	X100001755	100001755	209	36098	144223	Xenobiotics	Benzoate Metabolism	4547	NAMED	IETVQHUKTKKBFF-UHFFFAOYSA-N	O=S(OC1=CC=C(C=C)C=C1)(O)=O	4-vinylphenol sulfate	4-vinylphenol sulfate	2628-17-3	4932200	HMDB0062775	C05627	6426766	Neg	NA
X100004321	MMSE	-0.086290578	0.04171745	-2.068452851	0.048298039	0.917327637	0.845307107	0.995484348	[*] ~ MMSE	X100004321	100004321	209	48691	207569	Xenobiotics	Food Component/Plant	4799	NAMED	ZLYUIVZAQHFCNP-UHFFFAOYSA-N	O=C1C=CC2=CC=CC(OS(=O)(O)=O)=C2N1	2,8-quinolinediol sulfate	2,8-quinolinediol sulfate	NA	NA	HMDB0240658	NA	NA	Neg	NA
X100001597	MMSE	-0.07203146	0.034877208	-2.065287478	0.048618126	0.930501621	0.869019659	0.996333349	[*] ~ MMSE	X100001597	100001597	400	35428	156182	Amino Acid	Leucine, Isoleucine and Valine Metabolism	405	NAMED	WURBQCVBQNMUQT-RMKNXTFCSA-N	[O-]C(CC(C[N+](C)(C)C)OC(/C(C)=C/C)=O)=O	tiglylcarnitine (C5:1-DC)	tiglyl carnitine (C5)	64191-86-2	17216200	HMDB0002366	NA	22833596	Pos Early	NA
X100010901	MMSE	-0.036158162	0.017525292	-2.063198821	0.048830362	0.964487736	0.931921119	0.998192415	[*] ~ MMSE	X100010901	100010901	400	55015	208464	Peptide	Gamma-glutamyl Amino Acid	656	NAMED	LNLLNTMHVMIMOG-YUMQZZPRSA-N	O=C(N[C@@H](CCCCN)C(O)=O)CC[C@H](N)C(O)=O	gamma-glutamyl-alpha-lysine	gamma-glutamyl-alpha-lysine	NA	58747	NA	NA	65254	Pos Early	NA
X100008934	MMSE	-0.040028821	0.019408159	-2.062473923	0.048904214	0.960761748	0.924901426	0.998012449	[*] ~ MMSE	X100008934	100008934	209	52916	166016	Lipid	Fatty Acid, Monohydroxy	1984	NAMED	YDZIJQXINJLRLL-UHFFFAOYSA-N	OC(C(O)CCCCCCCCCC)=O	2-hydroxylaurate	2-hydroxylaurate	2984-55-6	88259	NA	NA	97783	Neg	NA
