## Supplementary material for "Serum metabolome profiling in patients with mild cognitive impairment reveals sex differences in lipid metabolism": Supp data 5

Variable	Term	Beta	StandardError	t	P	OR	ORlower	ORupper	formula	featureID	CHEM_ID	LIB_ID	COMP_ID	CHRO_LIB_ENTRY_ID	SUPER_PATHWAY	SUB_PATHWAY	PATHWAY_SORTORDER	TYPE	INCHIKEY	SMILES	CHEMICAL_NAME	PLOT_NAME	CAS	CHEMSPIDER	HMDB	KEGG	PUBCHEM	PLATFORM	yes
X100001956	MOCA	-0.215219948	0.057802016	-3.723398657	0.001689762	0.806364063	0.71999586	0.903092695	[*] ~ MOCA	X100001956	100001956	400	37431	156358	Amino Acid	Urea cycle; Arginine and Proline Metabolism	525	NAMED	CWLQUGTUXBXTLF-UHFFFAOYSA-N	O=C(O)C1N(C)CCC1	N-methylproline	N-methylproline	475-11-6	541	HMDB0094696	NA	643474	Pos Early	NA
X100006105	MOCA	-0.150099988	0.040614891	-3.695688561	0.001794555	0.86062192	0.794769049	0.931931221	[*] ~ MOCA	X100006105	100006105	209	48418	219297	Xenobiotics	Benzoate Metabolism	4522	NAMED	LILXPJXZNJTPQZ-UHFFFAOYSA-N	CC1=CC=C(OS(=O)(O)=O)C(OC)=C1	4-methylguaiacol sulfate	4-methylguaiacol sulfate	756760-43-7	NA	NA	NA	NA	Neg	NA
X100001276	MOCA	0.120651002	0.034774504	3.469524745	0.002931431	1.128231094	1.053896478	1.207808763	[*] ~ MOCA	X100001276	100001276	400	33967	156061	Amino Acid	Leucine, Isoleucine and Valine Metabolism	392	NAMED	JDTWZSUNGHMMJM-MSZQBOFLSA-N	CC(N[C@H](C(O)=O)C(C)CC)=O	N-acetylisoleucine	N-acetylisoleucine	3077-46-1	2081100	HMDB0061684	NA	306109	Pos Early	NA
X100020215	MOCA	-0.222418135	0.066861075	-3.32657132	0.003994193	0.800580544	0.702251671	0.912677369	[*] ~ MOCA	X100020215	100020215	400	62068	218877	Amino Acid	Urea cycle; Arginine and Proline Metabolism	519	NAMED	FMIPNAUMSPFTHK-UHFFFAOYSA-N	OC1CN(C)C(C(O)=O)C1	N-methylhydroxyproline**	N-methylhydroxyproline**	NA	NA	NA	NA	9860390	Pos Early	NA
X100001604	MOCA	0.169192001	0.056789911	2.979261592	0.008418606	1.184347513	1.059594005	1.323789136	[*] ~ MOCA	X100001604	100001604	209	35322	144222	Xenobiotics	Drug - Topical Agents	5988	NAMED	FPXPQMOQWJZYBL-UHFFFAOYSA-N	OC1=CC=C(C=C1)OS(=O)(O)=O	hydroquinone sulfate	hydroquinone sulfate	123-31-9	141624	HMDB0240263	C00530	161220	Neg	NA
X100006191	MOCA	-0.156395849	0.055163218	-2.835147302	0.011426966	0.855220585	0.767579079	0.952868921	[*] ~ MOCA	X100006191	100006191	209	48841	155015	Amino Acid	Tyrosine Metabolism	230	NAMED	JPAUCQAJHLSMQW-XPORZQOISA-N	O[C@H]([C@@H](O)[C@@H]1O)[C@@H](O[C@@H]1C(O)=O)OC2=CC=C(C)C=C2	p-cresol glucuronide*	p-cresol glucuronide*	17680-99-8	135751	HMDB0011686	NA	154035	Neg	NA
X100004111	MOCA	-0.192315705	0.068347671	-2.813785761	0.011953351	0.825046356	0.72160695	0.943313379	[*] ~ MOCA	X100004111	100004111	209	46146	144253	Xenobiotics	Benzoate Metabolism	4527	NAMED	NCOMUGOPQPRVSE-UHFFFAOYSA-N	OC1=CC(C)=CC=C1OS(O)(=O)=O	4-methylcatechol sulfate	4-methylcatechol sulfate	NA	NA	HMDB0240459	NA	54104170	Neg	NA
X100001859	MOCA	-0.16734217	0.059924623	-2.7925444	0.012499936	0.845910116	0.752170484	0.951332099	[*] ~ MOCA	X100001859	100001859	305	37112	145854	Lipid	Inositol Metabolism	2220	NAMED	CDAISMWEOUEBRE-LKPKBOIGSA-N	O[C@@H]1[C@@H](O)[C@H](O)[C@@H](O)[C@@H](O)[C@@H]1O	chiro-inositol	chiro-inositol	643-12-9	10254647	HMDB0240209	C19891	NA	Polar	NA
X100001315	MOCA	-0.189649241	0.068505066	-2.768397313	0.013150551	0.827249248	0.723310489	0.946123869	[*] ~ MOCA	X100001315	100001315	209	36103	143727	Xenobiotics	Benzoate Metabolism	4574	NAMED	WGNAKZGUSRVWRH-UHFFFAOYSA-N	O=S(OC1=CC=C(C)C=C1)(O)=O	p-cresol sulfate	p-cresol sulfate	3233-57-7	3806480	HMDB0011635	NA	4615423	Neg	NA
X100019981	MOCA	0.094624064	0.034369533	2.753137899	0.013578377	1.099245532	1.027635998	1.175845087	[*] ~ MOCA	X100019981	100019981	305	61866	218583	Lipid	Fatty Acid, Dicarboxylate	1692	NAMED	OXQWBLJQOBXJPM-DUXPYHPUSA-N	OC(CCC/C=C/C(O)=O)=O	heptenedioate (C7:1-DC)*	heptenedioate (C7:1-DC)*	NA	NA	NA	NA	NA	Polar	NA
X100001756	MOCA	-0.178069225	0.066528651	-2.676579513	0.015934578	0.836884488	0.734575142	0.953443163	[*] ~ MOCA	X100001756	100001756	209	36099	144224	Xenobiotics	Benzoate Metabolism	4545	NAMED	DWZGLEPNCRFCEP-UHFFFAOYSA-N	O=S(OC1=CC=C(CC)C=C1)(O)=O	4-ethylphenylsulfate	4-ethylphenyl sulfate	123-07-9	NA	HMDB0062551	C13637	20822574	Neg	NA
X100001435	MOCA	-0.142956645	0.053640977	-2.665064156	0.016321243	0.866791648	0.780288912	0.962884067	[*] ~ MOCA	X100001435	100001435	209	34393	126910	Lipid	Monoacylglycerol	2876	NAMED	XQBHBEXBUZDCRY-QNEBEIHSSA-N	O=C(OCC(O)CO)CCCC\C=C/C\C=C/C\C=C/CCCCC	1-linolenoylglycerol (18:3)	1-linolenoylglycerol (18:3)	124151-74-2	21403134	HMDB0011569	NA	53480978	Neg	1
X100020908	MOCA	0.059906053	0.022569894	2.654246101	0.016692657	1.061736794	1.01579329	1.109758286	[*] ~ MOCA	X100020908	100020908	209	62813	220443	Peptide	Fibrinogen Cleavage Peptide	1197	NAMED	CCYANGYMJWBLQM-UHFFFAOYSA-N	OC(C(C)NC(C(CO)NC(C(CC1=CC=CC=C1)NC(C(CC2=CC=CC=C2)NC(CNC(C(CCC(O)=O)NC(C(CCC(O)=O)NC(C(CC(N)=O)NC(C(CC(O)=O)NC(C(CC(N)=O)NC(C(C(C)C)NC(CNC(C(CC3)NC3=O)=O)=O)=O)=O)=O)=O)=O)=O)=O)=O)=O)=O)=O	fibrinopeptide B (1-13)**	fibrinopeptide B (1-13)**	NA	NA	NA	NA	NA	Neg	NA
X100021363	MOCA	0.109032701	0.041433071	2.631538009	0.017498729	1.115198818	1.028216116	1.209539886	[*] ~ MOCA	X100021363	100021363	209	63853	223434	Xenobiotics	Food Component/Plant	5241	NAMED	LOODYTDRRBLQNH-UHFFFAOYSA-N	OC1=CC=C(C=C1OC)C(NCC(O)=O)=O	vanillic acid glycine	vanillic acid glycine	NA	2340857	HMDB0060026	NA	3083688	Neg	NA
X100001296	MOCA	-0.22076471	0.084381721	-2.616262244	0.018061735	0.801905338	0.679668674	0.946125953	[*] ~ MOCA	X100001296	100001296	400	34384	156088	Xenobiotics	Food Component/Plant	5086	NAMED	CMUNUTVVOOHQPW-LURJTMIESA-N	C[N+]1(C)[C@H]([C@@]([O-])=O)CCC1	stachydrine	stachydrine	4136-37-2	103115	HMDB0004827	C10172	115244	Pos Early	NA
X100001618	MOCA	-0.087915938	0.035242562	-2.494595544	0.023202969	0.915837861	0.854712529	0.981334611	[*] ~ MOCA	X100001618	100001618	209	35625	128233	Lipid	Monoacylglycerol	2867	NAMED	DCBSHORRWZKAKO-UHFFFAOYSA-N	O=C(CCCCCCCCCCCCC)OCC(O)CO	1-myristoylglycerol (14:0)	1-myristoylglycerol (14:0)	75685-84-6	71382	HMDB0011561	C01885	10957631	Neg	1
X100020219	MOCA	-0.031954777	0.013020052	-2.454274118	0.025193015	0.968550382	0.944146806	0.993584723	[*] ~ MOCA	X100020219	100020219	400	62863	220648	Xenobiotics	Food Component/Plant	4807	NAMED	OLNJUISKUQQNIM-UHFFFAOYSA-N	O=CC1=CNC2=CC=CC=C12	3-formylindole	3-formylindole	487-89-8	9838	HMDB29737	C08493	10256	Pos Early	NA
X100022015	MOCA	0.139917151	0.057184693	2.446758798	0.025581293	1.150178504	1.028228288	1.286592294	[*] ~ MOCA	X100022015	100022015	209	64415	237569	Partially Characterized Molecules	Partially Characterized Molecules	6475	NAMED	NA	NA	bilirubin degradation product, C16H18N2O5 (4)**	bilirubin degradation product, C16H18N2O5 (4)**	NA	NA	NA	NA	NA	Neg	NA
X100003432	MOCA	0.134020681	0.055205252	2.427679884	0.026592465	1.143416466	1.026156608	1.274075717	[*] ~ MOCA	X100003432	100003432	209	40481	143017	Xenobiotics	Food Component/Plant	4901	NAMED	BOLQJTPHPSDZHR-UHFFFAOYSA-N	O=C(CCC1=CC=C(O)C(OC)=C1)O	dihydroferulate	dihydroferulate	1135-23-5	13701	HMDB0062121	NA	14340	Neg	NA
X100009146	MOCA	-0.051837925	0.021408698	-2.421348799	0.026936236	0.949482742	0.910466474	0.990170976	[*] ~ MOCA	X100009146	100009146	402	55061	208175	Lipid	Phosphatidylcholine (PC)	2354	NAMED	AXZGUCXCTZMPTR-UVGACIQRSA-N	O=C(CCCCCCCCCCCCCCCCC)OC[C@]([H])(COP(OCC[N+](C)(C)C)([O-])=O)OC(CCCCC/C=C\C/C=C\C/C=C\C/C=C\CCCCC)=O	1-stearoyl-2-adrenoyl-GPC (18:0/22:4)*	1-stearoyl-2-adrenoyl-GPC (18:0/22:4)*	NA	24766718	HMDB0008054	NA	24778868	Pos Late	NA
X100009142	MOCA	-0.058296205	0.024080748	-2.420863606	0.026962753	0.943370475	0.899880229	0.988962557	[*] ~ MOCA	X100009142	100009142	402	52700	165473	Lipid	Phosphatidylcholine (PC)	2356	NAMED	GLPAGCOJQYNMCC-NEEAVLKMSA-N	O=C(CCCCCCCCCCCCCCCCC)OC[C@]([H])(COP(OCC[N+](C)(C)C)([O-])=O)OC(CC/C=C\C/C=C\C/C=C\C/C=C\C/C=C\CCCCC)=O	1-stearoyl-2-docosapentaenoyl-GPC (18:0/22:5n6)*	1-stearoyl-2-docosapentaenoyl-GPC (18:0/22:5n6)*	NA	24766719	HMDB0008055	NA	24778871	Pos Late	NA
X100021840	MOCA	0.078396924	0.032495149	2.412573191	0.027419655	1.081551868	1.014816292	1.152676057	[*] ~ MOCA	X100021840	100021840	209	64050	233196	Xenobiotics	Benzoate Metabolism	4607	NAMED	DQJWAJBJWZYKLK-UHFFFAOYSA-N	OC1=CC=C(OS(=O)(O)=O)C(OC)=C1	2-methoxyhydroquinone sulfate (2)	2-methoxyhydroquinone sulfate (2)	NA	NA	NA	NA	NA	Neg	NA
X100004299	MOCA	-0.087478691	0.036823847	-2.375598935	0.029547292	0.916238395	0.852440297	0.984811253	[*] ~ MOCA	X100004299	100004299	400	43255	156987	Amino Acid	Histidine Metabolism	78	NAMED	GVRCKHXHWSYDEF-UHFFFAOYSA-N	OC(C(CC1=CN(C)C=N1)NC(C)=O)=O	N-acetyl-1-methylhistidine*	N-acetyl-1-methylhistidine*	NA	NA	HMDB0240340	NA	53859791	Pos Early	NA
X100006679	MOCA	0.160867639	0.068057573	2.363699331	0.030264306	1.174529496	1.027858229	1.342130168	[*] ~ MOCA	X100006679	100006679	209	52747	166417	Amino Acid	Tyrosine Metabolism	196	NAMED	WVHAUDNUGBNUDZ-GOVZDWNOSA-N	O[C@H]1[C@H](OC2=CC=CC=C2)O[C@H](C(O)=O)[C@@H](O)[C@@H]1O	phenol glucuronide	phenol glucuronide	17685-05-1	78692	HMDB0060014	NA	87235	Neg	NA
X100020622	MOCA	0.077594812	0.03323251	2.334906758	0.03206709	1.08068469	1.012538242	1.15341757	[*] ~ MOCA	X100020622	100020622	209	63857	223472	Xenobiotics	Food Component/Plant	5239	NAMED	IWRNHPTWPBSQSA-UHFFFAOYSA-N	OS(OC1=CC=C(C(OC)=O)C=C1OC)(=O)=O	methyl vanillate sulfate	methyl vanillate sulfate	NA	NA	NA	NA	NA	Neg	NA
X100001324	MOCA	0.078365497	0.033831065	2.316376896	0.033279793	1.081517878	1.012130817	1.155661799	[*] ~ MOCA	X100001324	100001324	209	57712	212501	Peptide	Fibrinogen Cleavage Peptide	1183	NAMED	DROFZMGQYLJNLQ-UHFFFAOYSA-N	O=C(NC(CC(C)C)C(NC(C)C(NC(CCC(O)=O)C(NCC(NCC(NCC(NC(C(C)C)C(NC(CCCNC(N)=N)C(O)=O)=O)=O)=O)=O)=O)=O)=O)C(CC1=CC=CC=C1)NC(C(CC(O)=O)NC(CNC(C(CCC(O)=O)NC(CNC(C(COP(O)(O)=O)NC(C(CC(O)=O)NC(C(C)N)=O)=O)=O)=O)=O)=O)=O	fibrinopeptide A, phosphono-ser(3)*	fibrinopeptide A, phosphono-ser(3)*	886023-52-5	21403112	NA	NA	132993923	Neg	NA
X100005850	MOCA	0.131665497	0.057889983	2.274408983	0.036186053	1.140726679	1.018369904	1.277784577	[*] ~ MOCA	X100005850	100005850	400	46548	157257	Amino Acid	Leucine, Isoleucine and Valine Metabolism	380	NAMED	HFCPFJNSBPQJDP-UHFFFAOYSA-N	[O-]C(CC(C[N+](C)(C)C)OC(CC(C)CC(O)=O)=O)=O	3-methylglutarylcarnitine (2)	3-methylglutarylcarnitine (2)	NA	113619	HMDB0000552	NA	128145	Pos Early	NA
X100021839	MOCA	0.12823805	0.056453452	2.271571442	0.036390824	1.136823591	1.017746955	1.269832222	[*] ~ MOCA	X100021839	100021839	209	64049	233195	Xenobiotics	Benzoate Metabolism	4606	NAMED	LEJCLCZOTCOTQE-UHFFFAOYSA-N	OC1=CC=C(OS(=O)(O)=O)C=C1OC	2-methoxyhydroquinone sulfate (1)	2-methoxyhydroquinone sulfate (1)	NA	NA	NA	NA	NA	Neg	NA
X100002873	MOCA	-0.071033641	0.031344811	-2.266200948	0.036781332	0.931430557	0.875930663	0.990446983	[*] ~ MOCA	X100002873	100002873	402	49617	161405	Lipid	Lysophospholipid	2667	NAMED	SKJMUADLQLZAGH-WJOKGBTCSA-N	CCCCCCCCCCCCCCCCCCCCCCCC(OC[C@H](COP([O-])(OCC[N+](C)(C)C)=O)O)=O	1-lignoceroyl-GPC (24:0)	1-lignoceroyl-GPC (24:0)	325171-59-3	24766539	HMDB0010405	NA	24779481	Pos Late	NA
X100021727	MOCA	0.060984478	0.026910949	2.266158596	0.036784427	1.062882416	1.00827403	1.120448406	[*] ~ MOCA	X100021727	100021727	209	64390	237469	Lipid	Fatty Acid, Branched	1661	NAMED	VFMNSFWBDMRNLJ-BQBZGAKWSA-N	O=C(C[C@@]1([H])[C@@](C1)([H])CCC)O	cis-3,4-methyleneheptanoate	cis-3,4-methyleneheptanoate	NA	NA	NA	NA	NA	Neg	NA
X100004089	MOCA	0.091194139	0.040469682	2.253394038	0.037728306	1.095481661	1.011945809	1.185913374	[*] ~ MOCA	X100004089	100004089	209	42489	144357	Lipid	Fatty Acid, Monohydroxy	1980	NAMED	GHPVDCPCKSNJDR-UHFFFAOYSA-N	OC(C(O)=O)CCCCCCCC	2-hydroxydecanoate	2-hydroxydecanoate	5393-81-7	20195	HMDB0094656	NA	21488	Neg	NA
X100006641	MOCA	0.153143646	0.067977191	2.252868102	0.037767673	1.165492385	1.020110341	1.331593695	[*] ~ MOCA	X100006641	100006641	209	52974	166124	Lipid	Primary Bile Acid Metabolism	3494	NAMED	DKXXSIJHWWVNMO-ISIKUUMTSA-N	OS(OC1C[C@]2([H])C(CC1)(C)[C@@H]3[C@@]([C@@](CC4)([H])[C@@](CC3)(C)[C@H]4[C@H](C)CCC(NCC(O)=O)=O)([H])[C@H](O)C2)(=O)=O	glycochenodeoxycholate 3-sulfate	glycochenodeoxycholate 3-sulfate	NA	NA	HMDB0002409,HMDB0002496,HMDB0002497	NA	211,169,172,112,500,000,000,000	Neg	NA
X100020272	MOCA	0.095987503	0.042913388	2.236772912	0.038990997	1.100745308	1.011949642	1.197332538	[*] ~ MOCA	X100020272	100020272	305	62857	220634	Xenobiotics	Food Component/Plant	4902	NAMED	UMCDODPBPQMWQP-UHFFFAOYSA-N	COC1=C(OS(=O)(O)=O)C=CC(CCC(O)=O)=C1	dihydroferulic acid sulfate	dihydroferulic acid sulfate	NA	162994	HMDB0041724	NA	187489	Polar	NA
X100003434	MOCA	0.16212922	0.072592999	2.233400217	0.039251943	1.176012196	1.020047869	1.355823318	[*] ~ MOCA	X100003434	100003434	400	40730	156802	Amino Acid	Histidine Metabolism	82	NAMED	ZCKYOWGFRHAZIQ-UHFFFAOYSA-N	OC(CCC1=CN=CN1)=O	imidazole propionate	imidazole propionate	1074-59-5	63798	HMDB0002271	NA	70630	Pos Early	NA
X235	MOCA	0.073226096	0.033589174	2.180050518	0.043600063	1.075973783	1.007419917	1.149192668	[*] ~ MOCA	X235	235	305	1432	145724	Amino Acid	Phenylalanine Metabolism	161	NAMED	CCVYRRGZDBSHFU-UHFFFAOYSA-N	OC(CC1=C(O)C=CC=C1)=O	2-hydroxyphenylacetate	2-hydroxyphenylacetate	614-75-5	11476	HMDB0000669	C05852	11970	Polar	NA
X100010934	MOCA	-0.091457054	0.042107934	-2.171967268	0.044296284	0.912600508	0.840307748	0.991112707	[*] ~ MOCA	X100010934	100010934	402	54953	208038	Lipid	Diacylglycerol	2906	NAMED	XEQQGHISHUGMIP-WUKNDPDISA-N	CCCCCCCCCCCCCC(OCC(OC(CCCCCCC/C=C/CCCCCCCC)=O)CO)=O	diacylglycerol (14:0/18:1, 16:0/16:1) [1]*	diacylglycerol (14:0/18:1, 16:0/16:1) [1]*	NA	NA	NA	NA	NA	Pos Late	NA
X100001208	MOCA	0.058763576	0.027349161	2.14864276	0.046362914	1.060524478	1.005173543	1.11892337	[*] ~ MOCA	X100001208	100001208	400	32350	155911	Amino Acid	Histidine Metabolism	93	NAMED	ZHCKPJGJQOPTLB-UHFFFAOYSA-N	O=C(O)CC1=CN(C)C=N1	1-methyl-4-imidazoleacetate	1-methyl-4-imidazoleacetate	2625-49-2	68319	HMDB0002820	C05828	75810	Pos Early	NA
